# Mass-spectrometry-based near-complete draft of the *Saccharomyces cerevisiae proteome*

**DOI:** 10.1101/2020.06.24.168526

**Authors:** Yuan Gao, Lingyan Ping, Duc Duong, Chengpu Zhang, Eric B. Dammer, Yanchang Li, Peiru Chen, Lei Chang, Huiying Gao, Junzhu Wu, Ping Xu

## Abstract

Proteomics approaches designed to catalogue all open reading frames (ORFs) under a defined set of growth conditions of an organism have flourished in recent years. However, no proteome has been sequenced completely so far. Here we generate the largest yeast proteome dataset, including 5610 identified proteins using a strategy based on optimized sample preparation and high-resolution mass spectrometry. Among the 5610 identified proteins, 94.1% are core proteins, which achieves near complete coverage of the yeast ORFs. Comprehensive analysis of missing proteins in our dataset indicate that the MS-based proteome coverage has reached the ceiling. A review of protein abundance shows that our proteome encompasses a uniquely broad dynamic range. Additionally, these values highly correlate with mRNA abundance, implying a high level of accuracy, sensitivity and precision. We present examples of how the data could be used, including re-annotating gene localization, providing expression evidence of pseudogenes. Our near complete yeast proteome dataset will be a useful and important resource for further systematic studies.
