## Supplementary Table 1 for "Mass-spectrometry-based near-complete draft of the *Saccharomyces cerevisiae proteome*"

### Sheet: Table S1
Table S1: The list of yeast strains and plasmids used in this study
Strains	Genotype	Ubiquitin expressed in 2μ plasmids	Source or reference
SUB592	MATa lys2–810 leu2–3,-112 ura3–52 his3-Δ200 trp1–1[am] ubi1-Δ1::TRP1 ubi2-Δ2::ura3 ubi3-Δub-2 ubi4-Δ2::LEU2 [pUB221] [pUB100]	PCUP1-6His-myc-ubiquitin	Spence1)
JMP024	MATa lys2–810 leu2–3,-112 ura3–52 his3-Δ200 trp1–1[am] ubi1-Δ1::TRP1 ubi2-Δ2::ura3 ubi3-Δub-2 ubi4-Δ2::LEU2, arg4-Δ::ura3, [pUB221] [pUB100]	PCUP1-6His-myc-ubiquitin	Xu2)
JMP025	MATa lys2–810 leu2–3,-112 ura3–52 his3-Δ200 trp1–1[am] ubi1-Δ1::TRP1 ubi2-Δ2::ura3 ubi3-Δub-2 ubi4-Δ2::LEU2, arg4-Δ::ura3, [pUB221-003] [pUB100]	PCUP1-6His-myc-ubiquitin (K11R)	Xu2)
Strains for confocal analysis
MHY500	MATa his3 200 leu2-3,112 ura3-52 lys2-801 trp1-1	untagged wild type yeast Ub	Swanson3)
PX001	MATa his3 200 leu2-3,112 ura3-52 lys2-801 trp1-1, [pYES2-GFP-GRS2]	untagged wild type yeast Ub	This study
PX002	MATa his3 200 leu2-3,112 ura3-52 lys2-801 trp1-1, [pYES2-GFP-PET112]	untagged wild type yeast Ub	This study
Plasmids	Gene/insert name	Resistant/selectable markers	Source of reference
pYES2-GFP	pGal-EGFP	Ampicillin & URA3	A gift from Dr. Matthew J Higgins
pYES2-GRS2-GFP	pGal-EGFP-GRS2	Ampicillin & URA3	This study
pYES2-PET112-GFP	pGal-EGFP-PET112	Ampicillin & URA3	This study
Reference
1)	Spence J, Gali R R, Dittmar G, et al. Cell cycle–regulated modification of the ribosome by a variant multiubiquitin chain[J]. Cell, 2000, 102(1): 67-76.
2)	Xu P, Duong D M, Seyfried N T, et al. Quantitative proteomics reveals the function of unconventional ubiquitin chains in proteasomal degradation[J]. Cell, 2009, 137(1): 133-145.
3)	Swanson R, Locher M, Hochstrasser M. A conserved ubiquitin ligase of the nuclear envelope/endoplasmic reticulum that functions in both ER-associated and Matα2 repressor degradation[J]. Genes & development, 2001, 15(20): 2660-2674.
4)	Tagwerker C, Flick K, Cui M, et al. A Tandem Affinity Tag for Two-step Purification under Fully Denaturing Conditions Application in Ubiquitin Profiling and Protein Complex Identification Combined with in vivoCross-Linking[J]. Molecular & Cellular Proteomics, 2006, 5(4): 737-748.
