## Supplementary Table 4 for "Mass-spectrometry-based near-complete draft of the *Saccharomyces cerevisiae proteome*"

### Sheet: Column descriptions
Table S4. List of missing proteins among ribosome
Missing proteins	Protein name in SGD database
MW(kDa)	Theoretical molecular weight
Sequence coverage (%)	Sequence coverage for each identified protein by our proteome dataset
Paralog	The protein with highly conserved amino acid sequence
Similarity	% sequence similarity with paralog proteins, SAP means single amino acid difference

### Sheet: Missing proteins in Ribosome
Missing proteins	MW(kDa)	Sequence coverage (%)	Paralog	Similarity
RPL27B	15	77.2	RPL27A	SAP
RPS22B	15	92.3	RPS22A	SAP
RPS24B	15	82.2	RPS24A	1
RPS30B	7	85.7	RPS30A	1
RPL40B	15	93.8	RPL40A	1
RPS18B	17	94.5	RPS18A	1
RPS4A	29	95.4	RPS4B	1
RPS8B	22	95.5	RPS8A	1
RPL19A	22	96.3	RPL19B	1
RPS16A	16	97.2	RPS16B	1
RPL2B	27	97.2	RPL2A	1
RPL18A	21	99.5	RPL18B	1
RPL41A	3	0	RPL41B	1
RPL41B	3	0	RPL41A	1
