## Supplementary Table 5 for "Mass-spectrometry-based near-complete draft of the *Saccharomyces cerevisiae proteome*"

### Sheet: Column descriptions
Table S5. Coverage of all annotated KEGG pathways by our proteome dataset
Pathway	Pathway annotated in KEGG pathway dataset
Number of genes	Number of genes annotated in each KEGG pathway
#genes by RNA	Number of genes in each pathway identified by RNA-seq dataset
#genes by proteome	Number of proteins in each pathway identified by our proteome dataset
#genes quanted by proteome	Number of genes in each pathway quantitifed by our proteome dataset
overlap of T&P	Number of proteins in each pathway identified by TAP and GFP dataset
pearson	Pearson correlation coefficient of our quantified proteome dataset and transcriptome dataset
RNA coverage	Coverage of each pathway by RNA-seq dataset
proteome coverage	Coverage of each pathway by our proteome dataset
Missed by proteome	Number of proteins in eath pathway missed by our proteome dataset

### Sheet: KEGG pathways
Pathway	Number of genes	#genes by RNA	#genes by proteome	#genes quanted by proteome	overlap of T&P	pearson	RNA coverage	proteome coverage	Missed by proteome
Inositol phosphate metabolism	15	15	15	15	15	0.81	100	100	0
Pantothenate and CoA biosynthesis	11	11	11	11	11	0.9	100	100	0
Regulation of autophagy	17	17	17	16	16	0.59	100	100	0
Lipoic acid metabolism	3	3	3	3	3	0.63	100	100	0
Biosynthesis of unsaturated fatty acids	10	10	10	10	10	0.86	100	100	0
Nicotinate and nicotinamide metabolism	7	7	7	7	7	0.92	100	100	0
Pyruvate metabolism	33	33	33	32	32	0.91	100	100	0
Non-homologous end-joining	10	10	10	9	9	0.56	100	100	0
Nucleotide excision repair	35	35	35	35	35	0.2	100	100	0
Arachidonic acid metabolism	5	5	5	4	4	0.47	100	100	0
Pyrimidine metabolism	69	69	69	69	69	0.8	100	100	0
Mismatch repair	19	19	19	19	19	0.22	100	100	0
Metabolism of xenobiotics by cytochrome P450	8	8	8	8	8	0.91	100	100	0
Glycerophospholipid metabolism	23	23	23	23	23	0.67	100	100	0
Sulfur metabolism	13	13	13	12	12	0.49	100	100	0
One carbon pool by folate	14	14	14	14	14	0.81	100	100	0
Tyrosine metabolism	19	19	19	19	19	0.74	100	100	0
alpha-Linolenic acid metabolism	2	2	2	2	2	1	100	100	0
Glycerolipid metabolism	12	12	12	12	12	0.86	100	100	0
Lysine degradation	15	15	15	15	15	0.7	100	100	0
Histidine metabolism	15	15	15	15	15	0.68	100	100	0
SNARE interactions in vesicular transport	23	23	23	23	23	0.65	100	100	0
Tryptophan metabolism	16	16	16	16	16	0.81	100	100	0
beta-Alanine metabolism	8	8	8	8	8	0.82	100	100	0
Cysteine and methionine metabolism	29	29	29	28	28	0.7	100	100	0
Pentose phosphate pathway	28	28	28	28	28	0.89	100	100	0
Protein export	7	7	7	7	7	0.43	100	100	0
Thiamine metabolism	5	5	5	5	5	0.88	100	100	0
Other glycan degradation	1	1	1	1	1	n/a	100	100	0
Steroid biosynthesis	15	15	15	15	15	0.68	100	100	0
Arginine and proline metabolism	29	29	29	28	28	0.61	100	100	0
Fatty acid metabolism	17	17	17	17	17	0.86	100	100	0
Terpenoid backbone biosynthesis	13	12	13	13	12	0.83	92.3077	100	0
Fatty acid elongation in mitochondria	1	1	1	1	1	n/a	100	100	0
Porphyrin and chlorophyll metabolism	16	16	16	16	16	0.76	100	100	0
Phenylalanine, tyrosine and tryptophan biosynthesis	17	17	17	17	17	0.71	100	100	0
Biotin metabolism	6	6	6	6	6	0.74	100	100	0
Vitamin B6 metabolism	9	9	9	6	6	0.74	100	100	0
Taurine and hypotaurine metabolism	2	2	2	2	2	-1	100	100	0
Selenoamino acid metabolism	19	19	19	18	18	0.8	100	100	0
Proteasome	35	35	35	35	35	0.34	100	100	0
Aminoacyl-tRNA biosynthesis	39	39	39	39	39	0.93	100	100	0
Phenylalanine metabolism	11	11	11	11	11	0.7	100	100	0
Valine, leucine and isoleucine biosynthesis	18	18	18	18	18	0.94	100	100	0
RNA polymerase	29	29	29	29	29	0.53	100	100	0
Limonene and pinene degradation	7	7	7	7	7	0.71	100	100	0
Folate biosynthesis	8	8	8	7	7	0.63	100	100	0
Purine metabolism	89	89	89	87	87	0.76	100	100	0
Ether lipid metabolism	5	5	5	5	5	0.5	100	100	0
DNA replication	30	30	30	30	30	0.29	100	100	0
Phosphatidylinositol signaling system	15	15	15	15	15	0.77	100	100	0
Spliceosome	62	62	62	62	62	0.73	100	100	0
Ubiquinone and other terpenoid-quinone biosynthesis	5	5	5	5	5	0.61	100	100	0
Endocytosis	33	33	33	33	33	0.7	100	100	0
Lysine biosynthesis	13	13	13	13	13	0.73	100	100	0
Basal transcription factors	23	23	23	23	23	0.27	100	100	0
Glutathione metabolism	19	19	19	18	18	0.85	100	100	0
Valine, leucine and isoleucine degradation	10	10	10	10	10	0.89	100	100	0
High-mannose type N-glycan biosynthesis	12	12	12	12	12	0.36	100	100	0
Synthesis and degradation of ketone bodies	2	2	2	2	2	1	100	100	0
Base excision repair	17	17	17	16	16	0.21	100	100	0
Propanoate metabolism	11	11	11	11	11	0.91	100	100	0
Glycine, serine and threonine metabolism	23	23	23	23	23	0.7	100	100	0
Fatty acid biosynthesis	4	4	4	4	4	0.97	100	100	0
O-Mannosyl glycan biosynthesis	13	13	13	13	13	0.9	100	100	0
Cyanoamino acid metabolism	9	5	7	5	5	0.97	55.5556	77.7778	2
Riboflavin metabolism	13	13	11	10	10	0.89	100	84.6154	2
Fructose and mannose metabolism	26	26	22	18	18	0.92	100	84.6154	4
Methane metabolism	7	7	6	6	6	0.91	100	85.7143	1
Pentose and glucuronate interconversions	7	7	6	4	4	0.98	100	85.7143	1
Butanoate metabolism	22	22	19	17	17	0.87	100	86.3636	3
Nitrogen metabolism	16	12	14	10	10	0.78	75	87.5	2
Ribosome	142	139	128	104	104	0.33	97.8873	90.1408	14
Glycosylphosphatidylinositol(GPI)-anchor biosynthesis	22	22	20	19	19	0.51	100	90.9091	2
Sphingolipid metabolism	13	13	12	11	11	0.7	100	92.3077	1
Amino sugar and nucleotide sugar metabolism	28	27	26	23	23	0.81	96.4286	92.8571	2
Alanine, aspartate and glutamate metabolism	29	25	27	24	24	0.81	86.2069	93.1034	2
Glyoxylate and dicarboxylate metabolism	15	15	14	14	14	0.82	100	93.3333	1
MAPK signaling pathway	55	55	52	50	50	0.66	100	94.5455	3
Homologous recombination	19	19	18	18	18	0.59	100	94.7368	1
Starch and sucrose metabolism	40	38	38	30	30	0.85	95	95	2
Meiosis	127	123	121	103	103	0.51	96.8504	95.2756	6
Galactose metabolism	23	21	22	14	14	0.9	91.3043	95.6522	1
Glycolysis / Gluconeogenesis	48	45	46	45	44	0.88	93.75	95.8333	2
Oxidative phosphorylation	76	64	73	70	61	0.6	84.2105	96.0526	3
RNA degradation	56	53	54	54	53	0.66	94.6429	96.4286	2
N-Glycan biosynthesis	29	29	28	28	28	0.69	100	96.5517	1
Cell cycle	125	125	121	118	118	0.43	100	96.8	4
Citrate cycle (TCA cycle)	33	33	32	30	30	0.81	100	96.9697	1
Ubiquitin mediated proteolysis	45	45	44	43	43	0.68	100	97.7778	1
