## Supplementary Table 6 for "Mass-spectrometry-based near-complete draft of the *Saccharomyces cerevisiae proteome*"

### Sheet: Column descriptions
Table S6. The list of missing proteins among the catalogue of Mitosis
Catalogue	subgroups in mitosis based on miCrokit
Protein	Protein name in SGD database
Gene	Gene name in SGD database
FPKM	Fragments Per Kilobase of transcript per Million mapped reads, representing gene expression level in RNA-seq data
MW(kDa)	Theoretical molecular weight
proteotypic peptides	Number of proteotypic peptides predicted by the peptidesieve
Reason of missed by proteome	Possible reason for the protein missed by our proteome dataset

### Sheet: missing proteins in mitosis
Catalogue	Protein	Gene	FPKM	MW	proteotypic peptides	Reason of missed by proteome
Centrosome	YOR255W	OSW1	NULL	33	2	No mRNA
Telomere	YOL104C	NDJ1	2.013	41	3	Low mRNA abundance
Kinetochore/Spindle	YER106W	MAM1	2.092	36	0	Low mRNA abundance/No proteotypic peptides
Midbody	YIR019C	MUC1	4.339	136	0	Low mRNA abundance/No proteotypic peptides
Centrosome/Kinetochore/Spindle	YHR014W	SPO13	5.226	33	1	Low mRNA abundance/Few proteotypic peptides
Centrosome	YOR339C	UBC11	29.68	18	3	Small molecular weight
Centrosome	YDR113C	PDS1	34.2	42	4	No (Should present)
Centrosome/Kinetochore	YOR185C	GSP2	37.99	25	5	Highly homologous with GSP1
Kinetochore	YAR009C	YAR009C	69.32	137	8	Retrotransposon
